# Canalization of flower production across thermal environments requires Florigen and CLAVATA signaling

**DOI:** 10.1101/2025.03.23.644808

**Authors:** Elizabeth S. Smith, Amala John, Andrew C. Willoughby, Daniel S. Jones, Vinicius C. Galvão, Christian Fankhauser, Zachary L. Nimchuk

## Abstract

The ability to maintain invariant developmental phenotypes across disparate environments is termed canalization, but few examples of canalization mechanisms are described. In plants, robust flower production across environmental gradients contributes to reproductive success and agricultural yields. Flowers are produced by the shoot apical meristem (SAM) in an auxin-dependent manner following the switch from vegetative growth to the reproductive phase. While the timing of this phase change, called the floral transition, is sensitized to numerous environmental and endogenous signals, flower formation itself is remarkably invariant across environmental conditions. Previously we found that CLAVATA peptide signaling promotes auxin-dependent flower primordia formation in cool environments, but that high temperatures can restore primordia formation through unknown mechanisms. Here, we show that heat promotes floral primordia patterning and formation in SAMs not by increased auxin production, but through the production of the mobile flowering signal, florigen, in leaves. Florigen, which includes *FLOWERING LOCUS T* (*FT*) and its paralog *TWIN SISTER OF FT* (*TSF*) in *Arabidopsis thaliana*, is necessary and sufficient to buffer flower production against the loss of CLAVATA signaling and promotes heat-mediated primordia formation through specific SAM expressed transcriptional regulators. We find that sustained florigen production is necessary for continuous flower primordia production at warmer temperatures, contrasting florigen’s switch-like control of floral transition. Lastly, we show that CLAVATA signaling and florigen synergize to canalize flower production across broad temperature ranges. This work sheds light on the mechanisms governing the canalization of plant development and provides potential targets for engineering crop plants with improved thermal tolerances.
