## Supplementary material for "Canalization of flower production across thermal environments requires Florigen and CLAVATA signaling": Table 1

### Sheet: Genotyping instructions
Common Name	At Gene ID	Allele	Primer Combo	dCAPS enzyme
AGL24	AT4G24540	CS882679	WT: 3114 + 3115 TDNA: 3115 + 1801
CLV2	AT1G65380	rlp10-1	WT: 483+484 TDNA: 484+485
CRN	AT5G13290	crn-10 and crn-10A	3006 + 3007	Sequence
ELF3	AT2G25930	elf3-1	3224 + 2223	SalI
FD	AT4G35900	fd-3 (SALK_054421C)	WT: 3448 + 3449 TDNA: 3449 + 1801
FLM	AT1G77080	flm-3	WT: 3170 + 3165 TDNA: 1801 + 3165
FT	AT1G65480	ft-10	WT: 3187 + 3188 TDNA: 3188 + 485
GA1	AT4G02780	SALK_027931C	WT: 3110 + 3111 TDNA: 1801 + 3111
LFY	AT5G61850	lfy-1	3329 +3330	BstAPI
PHYB	AT2G18790	SALK_069700C	WT: 3441 + 3442 TDNA: 1801 + 3442
PIF3	AT1G09530	pif3-1 (SALK_030753)	WT: 2432 + 2434 TDNA: 1801 + 2434
PIF4	AT2G43010	pif4-2 (CS66043)	WT 1961 + 1962 TDNA: 1138 + 1962
PIF4	AT2G43010	pif4-101 (SAIL_114_G06)	WT: 3244 + 3245 TDNA: 3245 + 3246
PIF5	AT3G59060	pif5-3 (SALK_087012)	WT: 3199 + 3200 TDNA: 1801 + 3200
PIF7	AT5G61270	pif7-1 (CS68809)	WT: 3193 + 3194 TDNA: 3195 + 3194
PIF8	AT4G00050	pif8-1 (GABI_306G06)	WT: 3242 + 3243 TDNA: 3243 + 485
POL	AT2G46920	pol-6	WT: 176 + 177 TDNA: 174+ 177
SOC1	AT2G45660	soc1-2	WT: 3299 + 3300 TDNA: 1801 + 3300
SVP	AT2G22540	svp-32 SALK_072930C	WT: 2437 + 2438 TDNA: 1801 + 2438
SVP	AT2G22540	svp-41 (2bp deletion)	3174 + 3177	RsaI
TFL	AT5G03840	tfl1-1 and tfl1-11	3003 + 3009
TSF	AT4G20370	tsf-1 (SALK_087522C)	WT: 3444 + 3445 TDNA: 1801 + 3445
YUC2	AT4G13260	yuc2-1 (SALK_030199)	WT: 3548 + 3549 TDNA: 3549 + 1801
YUC8	AT4G28720	SALK_096110C (yuc8-1)	WT: 2642 + 2643 TDNA: 2643 + 1801
YUC8	AT4G28720	yuc8 (CS110939)	WT: 3544 + 3545 TDNA: 3545 + 1946
YUC9	AT1G04180	yuc9-1 (SAIL_871G01)	WT: 3546 + 3553 TDNA: 3553 + 1138

### Sheet: Primer Sequences
Primer Number	Name	Sequence
174	Lba1_Clark_POL	TGGTTCACGTAGTGGGCCATCG
176	POL306_Clark_POL	AGTGCTCTTGATGGGATTCCG
177	PLc2_Clark_POL	CAGATCTAATCCGCCAAATTTC
483	clv2-15/rlp10 F	GTCTAGCTTGTCAGAATCC
484	clv2-15/rlp10 R	TTAAGAACCACCAATGG
485	GABI primer	CCCATTTGGACGTGAATGTAGACAC
1138	LB1 for SAIL	GCCTTTTCAGAAATGGATAAATAGCCTTGCTTCC
1243	CRN_prom_Rvs	CCAACCCTGTTAAAATCCCTGAGACG
1801	LB1.3 SALK	ATTTTGCCGATTTCGGAAC
1946	SMP32	TACGAATAAGAGCGTCCATTTTAGAGTGA
1961	pif4-2 LP	AATACATTTTGCAGGCAATCG
1962	pif4-2 RP	CGTAATGAAGTTGCACGTTTACTC
2223	ELF3_dCAPs_R	CCAAGAAAACTGATCTCATCGAGCA
2432	SALK_030753_LP	AGTCTGTTGCTTCTGCTACGC
2434	SALK_030753_RP	TTGCATAAGGCATTCCCATAC
2437	SALK_072930_LP	TCATCCATATCTTGCAATGCC
2438	SALK_072930_RP	TCAGCGAACTTCAGAAAAAGG
2642	SALK_096110_LP	ATTCTGCATTTGGTTCCACAC
2643	SALK_096110_RP	GACTCACTCTTCGACACGGTC
3003	TFL1 Fwd	AGAACACCTGCACTGgtacg
3005	TFL1 seq	CACGTCTTTGCTTCTGCCTGAA
3006	CRN seq F3	CGAGAATATTTGTGGTTTTGGGAGAAG
3007	CRN seq F4	GCAACTGAATACCATTACTGAGAGC
3009	TFL1 Rev2	ACCAAGATCATACTCGACCGC
3110	SALK_027931C (ga1)_F	TTGCCTACCAATTTTGAATGC
3111	SALK_027931C (ga1)_R	AATCCAAAACAAATGCATTGC
3114	CS882679 (agl24)_F	CGAAGTCAACTCTGCTGGATC
3115	CS882679 (agl24)_R	CGGTATGGCTCCATTGATATG
3165	flm-3_R	TCATCCTCATCCAAATTCGAC
3170	flm-3_F_new	ggctgcgaagttgatatataacagg
3174	svp41_dCAPS R	cCTGTAACTCAAGAGATGGCTGAT
3177	svp41_RsaI dCAPS F	ATTGGAATGTGTTTATATTATGAAGCATGAAGGtA
3187	GABI_290E08_ft-10_F	GGTGGAGAAGACCTCAGGAAC
3188	GABI_290E08_ft-10_R	TTTTGGGAGACAAATTGATGC
3193	pif7-1_F	CCGTTCATGGTCTAGGCG
3194	pif7-1_R	CATCCTCTGGTTTATCCTATCACGCCG
3195	pif7-1_tDNA	TGATAGTGACCTTAGGCGACTTTTGAACGC
3199	pif5-3_F	CGATTTGTTACCCATGGTTTG
3200	pif5-3_R	CCTTGCTCGATTTTTGTTACG
3224	elf3-1_SalI_F	AATCTTCTTAATGTGACTCTGTTTCTCATTACAGTCgA
3242	GABI_306G06_F_insertion 2	TGTAGCCATCCTGCTATACGC
3243	GABI_306G06_R_insertion 2	AAAACTGGTTCCCAATTCCAG
3244	PIF4-101-LP	AATACATTTTGCAGGCAATCG
3245	PIF4-101-RP	CGTAATGAAGTTGCACGTTTACTC
3246	PIF4-101-LB 85	TTCATAACCAATCTCGATACAC
3299	soc1-2_geno_F	TATGAATTCGCCAGCTCCAAg
3300	soc1-2_geno_R	CTGACTCGATCCTTAGTATGCCTC
3329	lfy-1 BstAPI dCAPS F	GATCCTGAAGGTTTCACGAGTGG
3330	lfy-1 BstAPI dCAPS R	AAGCAGCCGTCTGCGGTGTCAGCAGCTGTT
3441	phyB geno_F	GGACCGTTCTGATTCTCGGATGTA
3442	phyB geno_R	GCCTGGAATGGAACATGGCG
3444	tsf-1 (SALK_087522C)_F	CGGTTAACTTGATTTTGTTTCG
3445	tsf-1 (SALK_087522C)_R	ACGTGGACTCTCGTAGCACAC
3448	fd-3 (SALK_054421C)_F	TTTCGTCAATACCCTTAGGGG
3449	fd-3 (SALK_054421C)_R	CGGAATTCAAGCTCAGAACAG
3544	yuc8_geno_F	CATCCTCTCCACGTGGCTTCC
3545	yuc8_geno_R	GAACTGACGCTTCGTCGGGTAC
3546	yuc9_geno_F	GCTCGGTAAGCAAAACAAAACTG
3548	yuc2_geno_F_new	CTTCTCTTGTGGTTCGTGACTCG
3549	yuc2_geno_R_new	CATCTTTCTCAGAAAACATGTTCACTCC
3553	yuc9_geno_R_new2	GCAACTGAGATGCATCTTCGGT

### Sheet: Antibiotic resistances
Line	Antibiotic
svp-41 pSVP::SVP-GFP	Basta
flm-3 FLM-ß-GFP	Basta
flm-3 FLM-δ-GFP	Basta
35S:CO	Basta
pSUC2:FT	Basta
pKNAT1:FT ft-10	Basta
pLFY:LFY-GFP	Kanamycin
